# Gametophyte genome activation occurs at pollen mitosis I in maize

**DOI:** 10.1101/2021.07.26.453871

**Authors:** Brad Nelms, Virginia Walbot

**Affiliations:** Department of Biology, Stanford University, Stanford, CA 94305, USA; Department of Plant Biology, University of Georgia, Athens, GA 30602, USA

## Abstract

Flowering plants alternate between multicellular haploid (gametophyte) and diploid (sporophyte) generations. One consequence of this life cycle is that plants face substantial selection during the haploid phase^1–3^. Pollen actively transcribes its haploid genome^4^, providing phenotypic diversity even among pollen grains from a single plant. Currently, the timing that pollen precursors first establish this independence is unclear. Starting with an endowment of transcripts from the diploid parent, when do haploid cells generated by meiosis begin to express genes? Here, we follow the shift to haploid expression in maize pollen using allele-specific RNA-sequencing (RNA-Seq) of single pollen precursors. We observe widespread biallelic expression for 11 days after meiosis, indicating that transcripts synthesized by the diploid sporophyte persist long into the haploid phase. Subsequently, there was a rapid and global conversion to monoallelic expression at pollen mitosis I (PMI), driven by active new transcription from the haploid genome. Genes expressed during the haploid phase showed reduced rates of nonsynonymous relative to synonymous substitutions (d_n_/d_s_) if they were expressed after PMI, but not before, consistent with purifying selection acting on the haploid gametophyte. This work establishes the timing with which haploid selection may act in pollen and provides a detailed time-course of gene expression during pollen development.

---

Plants do not make gametes directly after meiosis, instead forming a multi-cellular haploid organism called the gametophyte. While the size of the gametophyte is reduced in flowering plants (2-3 cells for male pollen and 4-15 cells for the female embryo sac), the haploid generation retains a high degree of independence. Gametophytes actively transcribe genes, with over 60% of the genome expressed post-meiotically in pollen^4^. Many genes are required during the haploid phase, as even modest chromosome deletions are not transmitted^5, 6^. Furthermore, mutants that cannot progress through the haploid stage are routinely isolated in plant genetic screens, with hundreds of gametophytic mutants identified in *Arabidopsis* alone^7^. This widespread haploid expression exposes a large portion of the genome to natural selection in the gametophyte. Pollen, in particular, has a high capacity for selection because of the large population sizes (e.g. >10^6^ pollen grains per maize plant) and intense competition during dispersal and fertilization. It is thus not surprising that pollen selection has diverse consequences^3^: reducing inbreeding depression^8^, increasing offspring fitness^9^, and contributing to sex chromosome evolution^10^ and sex-specific differences in recombination rates^11^. Pollen selection has further been employed in breeding programs to derive cold-tolerant crop varieties^12, 13^.

The broad impacts of haploid selection in plants raises an important question: when does the haploid genome take over from its diploid parent? The haploid phase of pollen development is a complex and dynamic process^14^ that in maize lasts 20 days^15^ (Fig. 1a), roughly one third of the total time from seed to anthesis. There is no guarantee that gene products will be derived from the haploid genome immediately after meiosis. By comparison, the maternal genome controls most early events in animal (and likely plant) post-fertilization development, followed by a maternal-to-zygotic transition in which degradation of maternal products is coordinated with zygotic genome activation^16^. Does an analogous parent-to-offspring transition occur in pollen? If plants provision some portion of pollen development with diploid products, it would constrain the amount of haploid selection they experience. Here, we obtain allele-specific RNA-sequencing data from single pollen precursors across 26 days of development – from the beginning of meiosis through pollen shed. These data allow us to follow, throughout time and on a gene-by-gene basis, when expression shifts from biallelic to monoallelic during pollen development.

**Figure 1.**

Allele-specific RNA-sequencing of single pollen precursors. (**a**) Timeline of sporophyte and (male) gametophyte development. UM, unicellular microspore; BM, bicellular microspore; PMI/PMI, pollen mitosis I and II. (**b-d**) Histogram of the fraction of transcripts matching the B73 allele for genes in (**b**) a single diploid pollen mother cell (PMC), (**c**) a single pollen grain, and (**d**) the average across pollen grains (computationally “pooled” data). (**e**) Allelic bias of genes correlates with their genomic location for the first three chromosomes of a single pollen grain. Inferred haplotype is shown below. In c-f, all genes with at least 10 genoinformative transcripts are shown. (**f**) Single-cells (UM stage and earlier) and single gametophytes (BM stage and later) were isolated from maize anthers for RNA-sequencing. Top, examplar microscopy images of paired material used for sample staging. Middle, pseudotime velocity, which quantifies the rate of expression change over time^19^; peaks in pseudotime velocity indicate periods of rapid gene expression change. Bottom, heatmap of gene expression for the top 500 most-variable genes. Scale bars are 5 μg/mL Hoechst 33342 (Sigma-Aldrich). Anthers were then mechanicallym for interphase and meiosis and 20 μg/mL Hoechst 33342 (Sigma-Aldrich). Anthers were then mechanicallym for later stages. Substages of meiosis: L, leptotene; Z, zygotene; P, pachytene; M, meiosis I division; D, dyad. UM substages: E, early; M, middle; L, late.
