## Supplementary material for "Gametophyte genome activation occurs at pollen mitosis I in maize": Table S4

### Sheet: Sheet1
Barcode name	Primer sequence
1s	GCCGGTAATACGACTCACTATAGGGAGTTCTACAGTCCGACGATCNNNNNNNNNNAGACTCTTTTTTTTTTTTTTTTTTTTTTTTV
2s	GCCGGTAATACGACTCACTATAGGGAGTTCTACAGTCCGACGATCNNNNNNNNNNAGCTAGTTTTTTTTTTTTTTTTTTTTTTTTV
3s	GCCGGTAATACGACTCACTATAGGGAGTTCTACAGTCCGACGATCNNNNNNNNNNAGCTCATTTTTTTTTTTTTTTTTTTTTTTTV
4s	GCCGGTAATACGACTCACTATAGGGAGTTCTACAGTCCGACGATCNNNNNNNNNNAGCTTCTTTTTTTTTTTTTTTTTTTTTTTTV
5s	GCCGGTAATACGACTCACTATAGGGAGTTCTACAGTCCGACGATCNNNNNNNNNNCATGAGTTTTTTTTTTTTTTTTTTTTTTTTV
6s	GCCGGTAATACGACTCACTATAGGGAGTTCTACAGTCCGACGATCNNNNNNNNNNCATGCATTTTTTTTTTTTTTTTTTTTTTTTV
7s	GCCGGTAATACGACTCACTATAGGGAGTTCTACAGTCCGACGATCNNNNNNNNNNCATGTCTTTTTTTTTTTTTTTTTTTTTTTTV
8s	GCCGGTAATACGACTCACTATAGGGAGTTCTACAGTCCGACGATCNNNNNNNNNNCACTAGTTTTTTTTTTTTTTTTTTTTTTTTV
9s	GCCGGTAATACGACTCACTATAGGGAGTTCTACAGTCCGACGATCNNNNNNNNNNCAGATCTTTTTTTTTTTTTTTTTTTTTTTTV
10s	GCCGGTAATACGACTCACTATAGGGAGTTCTACAGTCCGACGATCNNNNNNNNNNTCACAGTTTTTTTTTTTTTTTTTTTTTTTTV
11s	GCCGGTAATACGACTCACTATAGGGAGTTCTACAGTCCGACGATCNNNNNNNNNNAGGATCTTTTTTTTTTTTTTTTTTTTTTTTV
12s	GCCGGTAATACGACTCACTATAGGGAGTTCTACAGTCCGACGATCNNNNNNNNNNAGTGCATTTTTTTTTTTTTTTTTTTTTTTTV
13s	GCCGGTAATACGACTCACTATAGGGAGTTCTACAGTCCGACGATCNNNNNNNNNNAGTGTCTTTTTTTTTTTTTTTTTTTTTTTTV
14s	GCCGGTAATACGACTCACTATAGGGAGTTCTACAGTCCGACGATCNNNNNNNNNNTCCTAGTTTTTTTTTTTTTTTTTTTTTTTTV
15s	GCCGGTAATACGACTCACTATAGGGAGTTCTACAGTCCGACGATCNNNNNNNNNNTCTGAGTTTTTTTTTTTTTTTTTTTTTTTTV
16s	GCCGGTAATACGACTCACTATAGGGAGTTCTACAGTCCGACGATCNNNNNNNNNNTCTGCATTTTTTTTTTTTTTTTTTTTTTTTV
17s	GCCGGTAATACGACTCACTATAGGGAGTTCTACAGTCCGACGATCNNNNNNNNNNTCGAAGTTTTTTTTTTTTTTTTTTTTTTTTV
18s	GCCGGTAATACGACTCACTATAGGGAGTTCTACAGTCCGACGATCNNNNNNNNNNTCGACATTTTTTTTTTTTTTTTTTTTTTTTV
19s	GCCGGTAATACGACTCACTATAGGGAGTTCTACAGTCCGACGATCNNNNNNNNNNTCGATCTTTTTTTTTTTTTTTTTTTTTTTTV
20s	GCCGGTAATACGACTCACTATAGGGAGTTCTACAGTCCGACGATCNNNNNNNNNNGTACAGTTTTTTTTTTTTTTTTTTTTTTTTV
21s	GCCGGTAATACGACTCACTATAGGGAGTTCTACAGTCCGACGATCNNNNNNNNNNGTACCATTTTTTTTTTTTTTTTTTTTTTTTV
22s	GCCGGTAATACGACTCACTATAGGGAGTTCTACAGTCCGACGATCNNNNNNNNNNGTACTCTTTTTTTTTTTTTTTTTTTTTTTTV
23s	GCCGGTAATACGACTCACTATAGGGAGTTCTACAGTCCGACGATCNNNNNNNNNNGTCTAGTTTTTTTTTTTTTTTTTTTTTTTTV
24s	GCCGGTAATACGACTCACTATAGGGAGTTCTACAGTCCGACGATCNNNNNNNNNNGTCTCATTTTTTTTTTTTTTTTTTTTTTTTV
25s	GCCGGTAATACGACTCACTATAGGGAGTTCTACAGTCCGACGATCNNNNNNNNNNGTTGCATTTTTTTTTTTTTTTTTTTTTTTTV
26s	GCCGGTAATACGACTCACTATAGGGAGTTCTACAGTCCGACGATCNNNNNNNNNNGTGACATTTTTTTTTTTTTTTTTTTTTTTTV
27s	GCCGGTAATACGACTCACTATAGGGAGTTCTACAGTCCGACGATCNNNNNNNNNNGTGATCTTTTTTTTTTTTTTTTTTTTTTTTV
28s	GCCGGTAATACGACTCACTATAGGGAGTTCTACAGTCCGACGATCNNNNNNNNNNACAGTGTTTTTTTTTTTTTTTTTTTTTTTTV
29s	GCCGGTAATACGACTCACTATAGGGAGTTCTACAGTCCGACGATCNNNNNNNNNNACCATGTTTTTTTTTTTTTTTTTTTTTTTTV
30s	GCCGGTAATACGACTCACTATAGGGAGTTCTACAGTCCGACGATCNNNNNNNNNNACTCTGTTTTTTTTTTTTTTTTTTTTTTTTV
31s	GCCGGTAATACGACTCACTATAGGGAGTTCTACAGTCCGACGATCNNNNNNNNNNACTCGATTTTTTTTTTTTTTTTTTTTTTTTV
32s	GCCGGTAATACGACTCACTATAGGGAGTTCTACAGTCCGACGATCNNNNNNNNNNACGTACTTTTTTTTTTTTTTTTTTTTTTTTV
33s	GCCGGTAATACGACTCACTATAGGGAGTTCTACAGTCCGACGATCNNNNNNNNNNACGTTGTTTTTTTTTTTTTTTTTTTTTTTTV
34s	GCCGGTAATACGACTCACTATAGGGAGTTCTACAGTCCGACGATCNNNNNNNNNNACGTGATTTTTTTTTTTTTTTTTTTTTTTTV
35s	GCCGGTAATACGACTCACTATAGGGAGTTCTACAGTCCGACGATCNNNNNNNNNNCTAGACTTTTTTTTTTTTTTTTTTTTTTTTV
36s	GCCGGTAATACGACTCACTATAGGGAGTTCTACAGTCCGACGATCNNNNNNNNNNCTAGTGTTTTTTTTTTTTTTTTTTTTTTTTV
37s	GCCGGTAATACGACTCACTATAGGGAGTTCTACAGTCCGACGATCNNNNNNNNNNCTAGGATTTTTTTTTTTTTTTTTTTTTTTTV
38s	GCCGGTAATACGACTCACTATAGGGAGTTCTACAGTCCGACGATCNNNNNNNNNNCTCATGTTTTTTTTTTTTTTTTTTTTTTTTV
39s	GCCGGTAATACGACTCACTATAGGGAGTTCTACAGTCCGACGATCNNNNNNNNNNCTCAGATTTTTTTTTTTTTTTTTTTTTTTTV
40s	GCCGGTAATACGACTCACTATAGGGAGTTCTACAGTCCGACGATCNNNNNNNNNNCTTCGATTTTTTTTTTTTTTTTTTTTTTTTV
41s	GCCGGTAATACGACTCACTATAGGGAGTTCTACAGTCCGACGATCNNNNNNNNNNCTGTACTTTTTTTTTTTTTTTTTTTTTTTTV
42s	GCCGGTAATACGACTCACTATAGGGAGTTCTACAGTCCGACGATCNNNNNNNNNNCTGTGATTTTTTTTTTTTTTTTTTTTTTTTV
43s	GCCGGTAATACGACTCACTATAGGGAGTTCTACAGTCCGACGATCNNNNNNNNNNTGAGACTTTTTTTTTTTTTTTTTTTTTTTTV
44s	GCCGGTAATACGACTCACTATAGGGAGTTCTACAGTCCGACGATCNNNNNNNNNNTGCAACTTTTTTTTTTTTTTTTTTTTTTTTV
45s	GCCGGTAATACGACTCACTATAGGGAGTTCTACAGTCCGACGATCNNNNNNNNNNTGCATGTTTTTTTTTTTTTTTTTTTTTTTTV
46s	GCCGGTAATACGACTCACTATAGGGAGTTCTACAGTCCGACGATCNNNNNNNNNNTGCAGATTTTTTTTTTTTTTTTTTTTTTTTV
47s	GCCGGTAATACGACTCACTATAGGGAGTTCTACAGTCCGACGATCNNNNNNNNNNTGTCACTTTTTTTTTTTTTTTTTTTTTTTTV
48s	GCCGGTAATACGACTCACTATAGGGAGTTCTACAGTCCGACGATCNNNNNNNNNNTGTCGATTTTTTTTTTTTTTTTTTTTTTTTV
49s	GCCGGTAATACGACTCACTATAGGGAGTTCTACAGTCCGACGATCNNNNNNNNNNTGGTACTTTTTTTTTTTTTTTTTTTTTTTTV
50s	GCCGGTAATACGACTCACTATAGGGAGTTCTACAGTCCGACGATCNNNNNNNNNNGACATGTTTTTTTTTTTTTTTTTTTTTTTTV
51s	GCCGGTAATACGACTCACTATAGGGAGTTCTACAGTCCGACGATCNNNNNNNNNNGATCACTTTTTTTTTTTTTTTTTTTTTTTTV
52s	GCCGGTAATACGACTCACTATAGGGAGTTCTACAGTCCGACGATCNNNNNNNNNNGATCTGTTTTTTTTTTTTTTTTTTTTTTTTV
53s	GCCGGTAATACGACTCACTATAGGGAGTTCTACAGTCCGACGATCNNNNNNNNNNGATCGATTTTTTTTTTTTTTTTTTTTTTTTV
54s	GCCGGTAATACGACTCACTATAGGGAGTTCTACAGTCCGACGATCNNNNNNNNNNGAGTACTTTTTTTTTTTTTTTTTTTTTTTTV
55s	GCCGGTAATACGACTCACTATAGGGAGTTCTACAGTCCGACGATCNNNNNNNNNNAGACAGTTTTTTTTTTTTTTTTTTTTTTTTV
56s	GCCGGTAATACGACTCACTATAGGGAGTTCTACAGTCCGACGATCNNNNNNNNNNAGACCATTTTTTTTTTTTTTTTTTTTTTTTV
57s	GCCGGTAATACGACTCACTATAGGGAGTTCTACAGTCCGACGATCNNNNNNNNNNAGTGAGTTTTTTTTTTTTTTTTTTTTTTTTV
58s	GCCGGTAATACGACTCACTATAGGGAGTTCTACAGTCCGACGATCNNNNNNNNNNAGGAAGTTTTTTTTTTTTTTTTTTTTTTTTV
59s	GCCGGTAATACGACTCACTATAGGGAGTTCTACAGTCCGACGATCNNNNNNNNNNAGGACATTTTTTTTTTTTTTTTTTTTTTTTV
60s	GCCGGTAATACGACTCACTATAGGGAGTTCTACAGTCCGACGATCNNNNNNNNNNCAACAGTTTTTTTTTTTTTTTTTTTTTTTTV
61s	GCCGGTAATACGACTCACTATAGGGAGTTCTACAGTCCGACGATCNNNNNNNNNNCAACCATTTTTTTTTTTTTTTTTTTTTTTTV
62s	GCCGGTAATACGACTCACTATAGGGAGTTCTACAGTCCGACGATCNNNNNNNNNNCAACTCTTTTTTTTTTTTTTTTTTTTTTTTV
63s	GCCGGTAATACGACTCACTATAGGGAGTTCTACAGTCCGACGATCNNNNNNNNNNCACTCATTTTTTTTTTTTTTTTTTTTTTTTV
64s	GCCGGTAATACGACTCACTATAGGGAGTTCTACAGTCCGACGATCNNNNNNNNNNCACTTCTTTTTTTTTTTTTTTTTTTTTTTTV
65s	GCCGGTAATACGACTCACTATAGGGAGTTCTACAGTCCGACGATCNNNNNNNNNNCAGAAGTTTTTTTTTTTTTTTTTTTTTTTTV
66s	GCCGGTAATACGACTCACTATAGGGAGTTCTACAGTCCGACGATCNNNNNNNNNNCAGACATTTTTTTTTTTTTTTTTTTTTTTTV
67s	GCCGGTAATACGACTCACTATAGGGAGTTCTACAGTCCGACGATCNNNNNNNNNNTCACCATTTTTTTTTTTTTTTTTTTTTTTTV
68s	GCCGGTAATACGACTCACTATAGGGAGTTCTACAGTCCGACGATCNNNNNNNNNNTCACTCTTTTTTTTTTTTTTTTTTTTTTTTV
69s	GCCGGTAATACGACTCACTATAGGGAGTTCTACAGTCCGACGATCNNNNNNNNNNTCCTCATTTTTTTTTTTTTTTTTTTTTTTTV
70s	GCCGGTAATACGACTCACTATAGGGAGTTCTACAGTCCGACGATCNNNNNNNNNNTCCTTCTTTTTTTTTTTTTTTTTTTTTTTTV
71s	GCCGGTAATACGACTCACTATAGGGAGTTCTACAGTCCGACGATCNNNNNNNNNNTCTGTCTTTTTTTTTTTTTTTTTTTTTTTTV
72s	GCCGGTAATACGACTCACTATAGGGAGTTCTACAGTCCGACGATCNNNNNNNNNNGTCTTCTTTTTTTTTTTTTTTTTTTTTTTTV
73s	GCCGGTAATACGACTCACTATAGGGAGTTCTACAGTCCGACGATCNNNNNNNNNNGTTGAGTTTTTTTTTTTTTTTTTTTTTTTTV
74s	GCCGGTAATACGACTCACTATAGGGAGTTCTACAGTCCGACGATCNNNNNNNNNNGTTGTCTTTTTTTTTTTTTTTTTTTTTTTTV
75s	GCCGGTAATACGACTCACTATAGGGAGTTCTACAGTCCGACGATCNNNNNNNNNNGTGAAGTTTTTTTTTTTTTTTTTTTTTTTTV
76s	GCCGGTAATACGACTCACTATAGGGAGTTCTACAGTCCGACGATCNNNNNNNNNNACAGACTTTTTTTTTTTTTTTTTTTTTTTTV
77s	GCCGGTAATACGACTCACTATAGGGAGTTCTACAGTCCGACGATCNNNNNNNNNNACAGGATTTTTTTTTTTTTTTTTTTTTTTTV
78s	GCCGGTAATACGACTCACTATAGGGAGTTCTACAGTCCGACGATCNNNNNNNNNNACCAACTTTTTTTTTTTTTTTTTTTTTTTTV
79s	GCCGGTAATACGACTCACTATAGGGAGTTCTACAGTCCGACGATCNNNNNNNNNNACCAGATTTTTTTTTTTTTTTTTTTTTTTTV
80s	GCCGGTAATACGACTCACTATAGGGAGTTCTACAGTCCGACGATCNNNNNNNNNNACTCACTTTTTTTTTTTTTTTTTTTTTTTTV
81s	GCCGGTAATACGACTCACTATAGGGAGTTCTACAGTCCGACGATCNNNNNNNNNNCTCAACTTTTTTTTTTTTTTTTTTTTTTTTV
82s	GCCGGTAATACGACTCACTATAGGGAGTTCTACAGTCCGACGATCNNNNNNNNNNCTTCACTTTTTTTTTTTTTTTTTTTTTTTTV
83s	GCCGGTAATACGACTCACTATAGGGAGTTCTACAGTCCGACGATCNNNNNNNNNNCTTCTGTTTTTTTTTTTTTTTTTTTTTTTTV
84s	GCCGGTAATACGACTCACTATAGGGAGTTCTACAGTCCGACGATCNNNNNNNNNNCTGTTGTTTTTTTTTTTTTTTTTTTTTTTTV
85s	GCCGGTAATACGACTCACTATAGGGAGTTCTACAGTCCGACGATCNNNNNNNNNNTGAGTGTTTTTTTTTTTTTTTTTTTTTTTTV
86s	GCCGGTAATACGACTCACTATAGGGAGTTCTACAGTCCGACGATCNNNNNNNNNNTGAGGATTTTTTTTTTTTTTTTTTTTTTTTV
87s	GCCGGTAATACGACTCACTATAGGGAGTTCTACAGTCCGACGATCNNNNNNNNNNTGTCTGTTTTTTTTTTTTTTTTTTTTTTTTV
88s	GCCGGTAATACGACTCACTATAGGGAGTTCTACAGTCCGACGATCNNNNNNNNNNTGGTTGTTTTTTTTTTTTTTTTTTTTTTTTV
89s	GCCGGTAATACGACTCACTATAGGGAGTTCTACAGTCCGACGATCNNNNNNNNNNTGGTGATTTTTTTTTTTTTTTTTTTTTTTTV
90s	GCCGGTAATACGACTCACTATAGGGAGTTCTACAGTCCGACGATCNNNNNNNNNNGAAGACTTTTTTTTTTTTTTTTTTTTTTTTV
91s	GCCGGTAATACGACTCACTATAGGGAGTTCTACAGTCCGACGATCNNNNNNNNNNGAAGTGTTTTTTTTTTTTTTTTTTTTTTTTV
92s	GCCGGTAATACGACTCACTATAGGGAGTTCTACAGTCCGACGATCNNNNNNNNNNGAAGGATTTTTTTTTTTTTTTTTTTTTTTTV
93s	GCCGGTAATACGACTCACTATAGGGAGTTCTACAGTCCGACGATCNNNNNNNNNNGACAACTTTTTTTTTTTTTTTTTTTTTTTTV
94s	GCCGGTAATACGACTCACTATAGGGAGTTCTACAGTCCGACGATCNNNNNNNNNNGACAGATTTTTTTTTTTTTTTTTTTTTTTTV
95s	GCCGGTAATACGACTCACTATAGGGAGTTCTACAGTCCGACGATCNNNNNNNNNNGAGTTGTTTTTTTTTTTTTTTTTTTTTTTTV
96s	GCCGGTAATACGACTCACTATAGGGAGTTCTACAGTCCGACGATCNNNNNNNNNNGAGTGATTTTTTTTTTTTTTTTTTTTTTTTV
